# Bacterial longevity requires protein synthesis and a stringent response

**DOI:** 10.1101/628826

**Authors:** Liang Yin, Hongyu Ma, Ernesto S. Nakayasu, Samuel H. Payne, David R. Morris, Caroline S. Harwood

**Affiliations:** Department of Microbiology, University of Washington, Seattle, USA; Department of Environmental Science and Engineering, Xi’an Jiaotong University, Xi’an, P.R. China; Biological Sciences Division, Pacific Northwest National Laboratory, Richland, WA, USA; Department of Biology, Brigham Young University, Provo, UT, USA; Department of Biochemistry, University of Washington, Seattle, USA

**Keywords:** *Rhodopseudomonas palustris*, ribosome, growth-arrest, translation, longevity, stringent response

## Abstract

Gram-negative bacteria in infections, biofilms and industrial settings often stop growing due to nutrient depletion, immune responses or environmental stresses. Bacteria in this state tend to be tolerant to antibiotics and are often referred to as dormant. *Rhodopseudomonas palustris*, a phototrophic α-proteobacterium, can remain fully viable for more than four months when growth is arrested. Here, we show that protein synthesis, specific proteins involved in translation and a stringent response are required for this remarkable longevity. Because it can generate ATP from light during growth arrest, *R. palustris* is an extreme example of a bacterial species that will stay alive for long periods of time as a relatively homogeneous population of cells and it is thus an excellent model organism for studies of bacterial longevity. There is evidence that other Gram-negative species also continue to synthesize proteins during growth arrest and that a stringent response is required for their longevity as well. Our observations challenge the notion that growth-arrested cells are necessarily dormant and metabolically inactive, and suggest that such bacteria may have a level of metabolic activity that is higher than many would have assumed. Our results also expand our mechanistic understanding of a crucial but understudied phase of the bacterial life cycle.

**IMPORTANCE:** We are surrounded by bacteria; but they do not completely dominate our planet despite the ability of many to grow extremely rapidly in the laboratory. This has been interpreted to mean that bacteria in nature are often in a dormant state. We investigated life in growth arrest of *Rhodopseudomonas palustris*, a proteobacterium that stays alive for months when it is not growing. We found that cells were metabolically active; they continued to synthesize proteins and mounted a stringent response, both of which were required for their longevity. Our results suggest that long-lived bacteria are not necessarily inactive but have an active metabolism that is well adjusted to life without growth.
