## Supplementary material for "Bacterial longevity requires protein synthesis and a stringent response": SI Table 2

### Sheet: Rpal_Longevity_KEGG_Counts
SI Table 2. Categories (KEGG) of proteins with changed abundances in growth-arrested compared to growing R. palustris
		KEGG			Size			Enrichment fold		Fisher's exact test
map	Pathway	Genome	Down	Up	Genome	Down	Up	Down	Up	Down	Up
map00010	Glycolysis / Gluconeogenesis	37	5	13	4814	406	788	1.60232	2.14645	0.111054	0.00287094
map00020	Citrate cycle (TCA cycle)	29	7	4	4814	406	788	2.86207	0.84264	0.00668316	0.195846
map00030	Pentose phosphate pathway	22	3	7	4814	406	788	1.61688	1.94382	0.173516	0.0365946
map00040	Pentose and glucuronate interconversions	4	1	2	4814	406	788	2.96429	3.05457	0.259139	0.112411
map00051	Fructose and mannose metabolism	14	3	3	4814	406	788	2.54082	1.3091	0.0827618	0.223785
map00052	Galactose metabolism	8		5	4814	406	788	0	3.81821	0.493914	0.00382009
map00053	Ascorbate and aldarate metabolism	3	1	2	4814	406	788	3.95238	4.07276	0.212219	0.0671813
map00061	Fatty acid biosynthesis	30	4	12	4814	406	788	1.58095	2.44365	0.140552	0.00124189
map00071	Fatty acid degradation	36	3	16	4814	406	788	0.988095	2.71517	0.234769	5.07387e-05
map00072	Synthesis and degradation of ketone bodies	13	1	7	4814	406	788	0.912088	3.28954	0.38135	0.00182256
map00121	Secondary bile acid biosynthesis	1		1	4814	406	788	0	6.10914	0.915663	0.163689
map00130	Ubiquinone and other terpenoid-quinone biosynthesis	12		3	4814	406	788	0	1.52728	0.346958	0.19329
map00190	Oxidative phosphorylation	63	8	2	4814	406	788	1.50567	0.193941	0.0779027	0.00091448
map00220	Arginine biosynthesis	22	3	4	4814	406	788	1.61688	1.11075	0.173516	0.210836
map00230	Purine metabolism	65	9	13	4814	406	788	1.64176	1.22183	0.0493638	0.0917071
map00240	Pyrimidine metabolism	40	6	7	4814	406	788	1.77857	1.0691	0.0689135	0.161677
map00250	Alanine, aspartate and glutamate metabolism	25	5	9	4814	406	788	2.37143	2.19929	0.0387058	0.00974011
map00260	Glycine, serine and threonine metabolism	34	9	7	4814	406	788	3.13866	1.25776	0.00120132	0.136143
map00261	Monobactam biosynthesis	10	1	2	4814	406	788	1.18571	1.22183	0.382079	0.288857
map00270	Cysteine and methionine metabolism	39	7	9	4814	406	788	2.12821	1.4098	0.0275497	0.0838397
map00280	Valine, leucine and isoleucine degradation	43	6	21	4814	406	788	1.65449	2.98353	0.0841779	5.60447e-07
map00281	Geraniol degradation	13		7	4814	406	788	0	3.28954	0.317623	0.00182256
map00290	Valine, leucine and isoleucine biosynthesis	24	4	8	4814	406	788	1.97619	2.03638	0.0922392	0.0215331
map00300	Lysine biosynthesis	16	3	4	4814	406	788	2.22321	1.52728	0.106841	0.153096
map00310	Lysine degradation	25	6	8	4814	406	788	2.84571	1.95492	0.0117878	0.0265098
map00330	Arginine and proline metabolism	19	3	8	4814	406	788	1.87218	2.57227	0.142084	0.00537838
map00332	Carbapenem biosynthesis	2	1	1	4814	406	788	5.92857	3.05457	0.154481	0.273847
map00340	Histidine metabolism	13	2	2	4814	406	788	1.82418	0.939867	0.210753	0.292909
map00350	Tyrosine metabolism	21	2	4	4814	406	788	1.12925	1.16365	0.280714	0.206236
map00360	Phenylalanine metabolism	36	4	15	4814	406	788	1.31746	2.54547	0.17837	0.000200342
map00361	Chlorocyclohexane and chlorobenzene degradation	7		3	4814	406	788	0	2.6182	0.539478	0.0750226
map00362	Benzoate degradation	47	4	16	4814	406	788	1.00912	2.07971	0.205193	0.00149873
map00364	Fluorobenzoate degradation	4		1	4814	406	788	0	1.52728	0.702898	0.383178
map00380	Tryptophan metabolism	32	5	14	4814	406	788	1.85268	2.67275	0.0795101	0.000177908
map00400	Phenylalanine, tyrosine and tryptophan biosynthesis	22	8	4	4814	406	788	4.31169	1.11075	0.000228588	0.210836
map00401	Novobiocin biosynthesis	3	2		4814	406	788	7.90476	0	0.0195028	0.584857
map00410	beta-Alanine metabolism	18	3	6	4814	406	788	1.97619	2.03638	0.130626	0.0416497
map00430	Taurine and hypotaurine metabolism	6		3	4814	406	788	0	3.05457	0.589235	0.0512352
map00440	Phosphonate and phosphinate metabolism	11			4814	406	788	0	0	0.378994	0.13966
map00450	Selenocompound metabolism	16	4	3	4814	406	788	2.96429	1.14546	0.0318324	0.240873
map00460	Cyanoamino acid metabolism	9	1	3	4814	406	788	1.31746	2.03638	0.375522	0.126044
map00471	D-Glutamine and D-glutamate metabolism	4		2	4814	406	788	0	3.05457	0.702898	0.112411
map00472	D-Arginine and D-ornithine metabolism	1	1		4814	406	788	11.8571	0	0.0843373	0.836311
map00473	D-Alanine metabolism	4	1	1	4814	406	788	2.96429	1.52728	0.259139	0.383178
map00480	Glutathione metabolism	24	1	10	4814	406	788	0.494048	2.54547	0.266759	0.00216818
map00500	Starch and sucrose metabolism	21	3	11	4814	406	788	1.69388	3.20002	0.163611	0.000128526
map00520	Amino sugar and nucleotide sugar metabolism	25	6	10	4814	406	788	2.84571	2.44365	0.0117878	0.00302669
map00521	Streptomycin biosynthesis	10	1	4	4814	406	788	1.18571	2.44365	0.382079	0.0514799
map00523	Polyketide sugar unit biosynthesis	5	1	1	4814	406	788	2.37143	1.22183	0.296649	0.400605
map00525	Acarbose and validamycin biosynthesis	3	1	1	4814	406	788	3.95238	2.03638	0.212219	0.343589
map00540	Lipopolysaccharide biosynthesis	19	2	4	4814	406	788	1.24812	1.28613	0.272583	0.190886
map00550	Peptidoglycan biosynthesis	20	2	4	4814	406	788	1.18571	1.22183	0.277352	0.199594
map00561	Glycerolipid metabolism	8	1	3	4814	406	788	1.48214	2.29093	0.364515	0.100434
map00562	Inositol phosphate metabolism	5		3	4814	406	788	0	3.66548	0.643568	0.0306151
map00564	Glycerophospholipid metabolism	20	1	4	4814	406	788	0.592857	1.22183	0.316459	0.199594
map00590	Arachidonic acid metabolism	1		1	4814	406	788	0	6.10914	0.915663	0.163689
map00620	Pyruvate metabolism	55	8	20	4814	406	788	1.72468	2.2215	0.049281	0.000170261
map00621	Dioxin degradation	4		2	4814	406	788	0	3.05457	0.702898	0.112411
map00622	Xylene degradation	4		1	4814	406	788	0	1.52728	0.702898	0.383178
map00623	Toluene degradation	2		1	4814	406	788	0	3.05457	0.838422	0.273847
map00624	Polycyclic aromatic hydrocarbon degradation	5	1	2	4814	406	788	2.37143	2.44365	0.296649	0.156737
map00625	Chloroalkane and chloroalkene degradation	28	1	4	4814	406	788	0.423469	0.872734	0.21855	0.201908
map00626	Naphthalene degradation	6		3	4814	406	788	0	3.05457	0.589235	0.0512352
map00627	Aminobenzoate degradation	25	1	8	4814	406	788	0.474286	1.95492	0.254379	0.0265098
map00630	Glyoxylate and dicarboxylate metabolism	52	9	20	4814	406	788	2.0522	2.34967	0.0176426	7.20011e-05
map00633	Nitrotoluene degradation	11	2	6	4814	406	788	2.15584	3.33226	0.177161	0.00359916
map00640	Propanoate metabolism	48	4	24	4814	406	788	0.988095	3.05457	0.20497	5.01677e-08
map00643	Styrene degradation	17	2	4	4814	406	788	1.39496	1.43744	0.258504	0.167489
map00650	Butanoate metabolism	56	11	17	4814	406	788	2.32908	1.85456	0.00416361	0.00385205
map00660	C5-Branched dibasic acid metabolism	16	3	2	4814	406	788	2.22321	0.763642	0.106841	0.263529
map00670	One carbon pool by folate	13	4	4	4814	406	788	3.64835	1.87973	0.0162578	0.102693
map00680	Methane metabolism	39	6	15	4814	406	788	1.82418	2.34967	0.0639321	0.000532692
map00710	Carbon fixation in photosynthetic organisms	23	8	5	4814	406	788	4.12422	1.32807	0.00032139	0.158672
map00730	Thiamine metabolism	12	4	1	4814	406	788	3.95238	0.509095	0.0122838	0.274958
map00740	Riboflavin metabolism	7		4	4814	406	788	0	3.49094	0.539478	0.014639
map00750	Vitamin B6 metabolism	6	4	1	4814	406	788	7.90476	1.01819	0.000628725	0.402054
map00760	Nicotinate and nicotinamide metabolism	16	2	6	4814	406	788	1.48214	2.29093	0.249063	0.0256457
map00770	Pantothenate and CoA biosynthesis	29	6	9	4814	406	788	2.4532	1.89594	0.0223029	0.0234663
map00780	Biotin metabolism	23	5	5	4814	406	788	2.57764	1.32807	0.0291971	0.158672
map00785	Lipoic acid metabolism	2			4814	406	788	0	0	0.838422	0.699387
map00790	Folate biosynthesis	17	5	3	4814	406	788	3.48739	1.07808	0.00906806	0.244634
map00791	Atrazine degradation	7	1		4814	406	788	1.69388	0	0.348296	0.285892
map00860	Porphyrin and chlorophyll metabolism	58	10	10	4814	406	788	2.04433	1.0533	0.0135106	0.136147
map00900	Terpenoid backbone biosynthesis	21	8	6	4814	406	788	4.51701	1.74547	0.000158638	0.0713663
map00903	Limonene and pinene degradation	9	1	3	4814	406	788	1.31746	2.03638	0.375522	0.126044
map00906	Carotenoid biosynthesis	6			4814	406	788	0	0	0.589235	0.341933
map00909	Sesquiterpenoid and triterpenoid biosynthesis	1	1		4814	406	788	11.8571	0	0.0843373	0.836311
map00910	Nitrogen metabolism	48	5	5	4814	406	788	1.23512	0.636368	0.166117	0.0921118
map00920	Sulfur metabolism	41	5	5	4814	406	788	1.44599	0.745017	0.134431	0.141433
map00930	Caprolactam degradation	10		4	4814	406	788	0	2.44365	0.413981	0.0514799
map00970	Aminoacyl-tRNA biosynthesis	29	3	17	4814	406	788	1.2266	3.58122	0.222512	2.37672e-07
map01040	Biosynthesis of unsaturated fatty acids	11	2	2	4814	406	788	2.15584	1.11075	0.177161	0.295284
map01100	Metabolic pathways	736	117	187	4814	406	788	1.8849	1.55219	1.35288e-13	2.38334e-12
map01110	Biosynthesis of secondary metabolites	310	57	89	4814	406	788	2.18018	1.75391	3.45155e-09	6.41261e-09
map01120	Microbial metabolism in diverse environments	306	46	83	4814	406	788	1.78245	1.65705	2.94832e-05	2.97193e-07
map01130	Biosynthesis of antibiotics	224	44	66	4814	406	788	2.32908	1.80001	3.21528e-08	2.0911e-07
map01200	Carbon metabolism	132	24	46	4814	406	788	2.15584	2.12894	0.000137337	7.95401e-08
map01210	2-Oxocarboxylic acid metabolism	35	7	8	4814	406	788	2.37143	1.39637	0.0170725	0.0973188
map01212	Fatty acid metabolism	52	5	23	4814	406	788	1.14011	2.70212	0.17738	1.42597e-06
map01220	Degradation of aromatic compounds	28	1	9	4814	406	788	0.423469	1.96365	0.21855	0.0193299
map01230	Biosynthesis of amino acids	133	28	33	4814	406	788	2.49624	1.5158	2.56027e-06	0.00337987
map01501	beta-Lactam resistance	20	1	3	4814	406	788	0.592857	0.916371	0.316459	0.239902
map01502	Vancomycin resistance	6		3	4814	406	788	0	3.05457	0.589235	0.0512352
map01503	Cationic antimicrobial peptide (CAMP) resistance	17	2	3	4814	406	788	1.39496	1.07808	0.258504	0.244634
map02010	ABC transporters	214	3	31	4814	406	788	0.166222	0.884968	5.98116e-06	0.0584871
map02020	Two-component system	134	15	18	4814	406	788	1.32729	0.82063	0.0593399	0.0645009
map02024	Quorum sensing	180	2	33	4814	406	788	0.131746	1.12001	1.39778e-05	0.0605968
map02030	Bacterial chemotaxis	38	10	1	4814	406	788	3.1203	0.160767	0.000693682	0.00818339
map02040	Flagellar assembly	36			4814	406	788	0	0	0.0414206	0.00156333
map02060	Phosphotransferase system (PTS)	4	1	1	4814	406	788	2.96429	1.52728	0.259139	0.383178
map03010	Ribosome	54	50		4814	406	788	10.9788	0	2.56938e-50	6.0587e-05
map03018	RNA degradation	16	4	2	4814	406	788	2.96429	0.763642	0.0318324	0.263529
map03020	RNA polymerase	4			4814	406	788	0	0	0.702898	0.489063
map03030	DNA replication	15	1	2	4814	406	788	0.790476	0.814552	0.368906	0.275751
map03060	Protein export	17		2	4814	406	788	0	0.718722	0.223034	0.249739
map03070	Bacterial secretion system	18		2	4814	406	788	0	0.678793	0.204157	0.234921
map03410	Base excision repair	14		3	4814	406	788	0	1.3091	0.290763	0.223785
map03420	Nucleotide excision repair	9	1	3	4814	406	788	1.31746	2.03638	0.375522	0.126044
map03430	Mismatch repair	17	2	3	4814	406	788	1.39496	1.07808	0.258504	0.244634
map03440	Homologous recombination	19	1	3	4814	406	788	0.62406	0.964601	0.328371	0.243836
map03450	Non-homologous end-joining	2			4814	406	788	0	0	0.838422	0.699387
map04122	Sulfur relay system	10	1	1	4814	406	788	1.18571	0.610914	0.382079	0.327722

### Sheet: Significant
		KEGG			Size			Enrichment fold		Fisher's exact test
map	Pathway	Genome	Down	Up	Genome	Down	Up	Down	Up	Down	Up
map00010	Glycolysis / Gluconeogenesis	37	5	13	4814	406	788	1.60232	2.14645	0.111054	0.00287094
map00020	Citrate cycle (TCA cycle)	29	7	4	4814	406	788	2.86207	0.84264	0.00668316	0.195846
map00052	Galactose metabolism	8		5	4814	406	788	0	3.81821	0.493914	0.00382009
map00061	Fatty acid biosynthesis	30	4	12	4814	406	788	1.58095	2.44365	0.140552	0.00124189
map00071	Fatty acid degradation	36	3	16	4814	406	788	0.988095	2.71517	0.234769	5.07387e-05
map00072	Synthesis and degradation of ketone bodies	13	1	7	4814	406	788	0.912088	3.28954	0.38135	0.00182256
map00250	Alanine, aspartate and glutamate metabolism	25	5	9	4814	406	788	2.37143	2.19929	0.0387058	0.00974011
map00260	Glycine, serine and threonine metabolism	34	9	7	4814	406	788	3.13866	1.25776	0.00120132	0.136143
map00270	Cysteine and methionine metabolism	39	7	9	4814	406	788	2.12821	1.4098	0.0275497	0.0838397
map00280	Valine, leucine and isoleucine degradation	43	6	21	4814	406	788	1.65449	2.98353	0.0841779	5.60447e-07
map00281	Geraniol degradation	13		7	4814	406	788	0	3.28954	0.317623	0.00182256
map00290	Valine, leucine and isoleucine biosynthesis	24	4	8	4814	406	788	1.97619	2.03638	0.0922392	0.0215331
map00310	Lysine degradation	25	6	8	4814	406	788	2.84571	1.95492	0.0117878	0.0265098
map00330	Arginine and proline metabolism	19	3	8	4814	406	788	1.87218	2.57227	0.142084	0.00537838
map00360	Phenylalanine metabolism	36	4	15	4814	406	788	1.31746	2.54547	0.17837	0.000200342
map00362	Benzoate degradation	47	4	16	4814	406	788	1.00912	2.07971	0.205193	0.00149873
map00380	Tryptophan metabolism	32	5	14	4814	406	788	1.85268	2.67275	0.0795101	0.000177908
map00400	Phenylalanine, tyrosine and tryptophan biosynthesis	22	8	4	4814	406	788	4.31169	1.11075	0.000228588	0.210836
map00401	Novobiocin biosynthesis	3	2		4814	406	788	7.90476	0	0.0195028	0.584857
map00410	beta-Alanine metabolism	18	3	6	4814	406	788	1.97619	2.03638	0.130626	0.0416497
map00450	Selenocompound metabolism	16	4	3	4814	406	788	2.96429	1.14546	0.0318324	0.240873
map00480	Glutathione metabolism	24	1	10	4814	406	788	0.494048	2.54547	0.266759	0.00216818
map00500	Starch and sucrose metabolism	21	3	11	4814	406	788	1.69388	3.20002	0.163611	0.000128526
map00520	Amino sugar and nucleotide sugar metabolism	25	6	10	4814	406	788	2.84571	2.44365	0.0117878	0.00302669
map00562	Inositol phosphate metabolism	5		3	4814	406	788	0	3.66548	0.643568	0.0306151
map00620	Pyruvate metabolism	55	8	20	4814	406	788	1.72468	2.2215	0.049281	0.000170261
map00630	Glyoxylate and dicarboxylate metabolism	52	9	20	4814	406	788	2.0522	2.34967	0.0176426	7.20011e-05
map00633	Nitrotoluene degradation	11	2	6	4814	406	788	2.15584	3.33226	0.177161	0.00359916
map00640	Propanoate metabolism	48	4	24	4814	406	788	0.988095	3.05457	0.20497	5.01677e-08
map00650	Butanoate metabolism	56	11	17	4814	406	788	2.32908	1.85456	0.00416361	0.00385205
map00670	One carbon pool by folate	13	4	4	4814	406	788	3.64835	1.87973	0.0162578	0.102693
map00680	Methane metabolism	39	6	15	4814	406	788	1.82418	2.34967	0.0639321	0.000532692
map00710	Carbon fixation in photosynthetic organisms	23	8	5	4814	406	788	4.12422	1.32807	0.00032139	0.158672
map00730	Thiamine metabolism	12	4	1	4814	406	788	3.95238	0.509095	0.0122838	0.274958
map00740	Riboflavin metabolism	7		4	4814	406	788	0	3.49094	0.539478	0.014639
map00750	Vitamin B6 metabolism	6	4	1	4814	406	788	7.90476	1.01819	0.000628725	0.402054
map00760	Nicotinate and nicotinamide metabolism	16	2	6	4814	406	788	1.48214	2.29093	0.249063	0.0256457
map00770	Pantothenate and CoA biosynthesis	29	6	9	4814	406	788	2.4532	1.89594	0.0223029	0.0234663
map00780	Biotin metabolism	23	5	5	4814	406	788	2.57764	1.32807	0.0291971	0.158672
map00790	Folate biosynthesis	17	5	3	4814	406	788	3.48739	1.07808	0.00906806	0.244634
map00860	Porphyrin and chlorophyll metabolism	58	10	10	4814	406	788	2.04433	1.0533	0.0135106	0.136147
map00900	Terpenoid backbone biosynthesis	21	8	6	4814	406	788	4.51701	1.74547	0.000158638	0.0713663
map00970	Aminoacyl-tRNA biosynthesis	29	3	17	4814	406	788	1.2266	3.58122	0.222512	2.37672e-07
map01210	2-Oxocarboxylic acid metabolism	35	7	8	4814	406	788	2.37143	1.39637	0.0170725	0.0973188
map01212	Fatty acid metabolism	52	5	23	4814	406	788	1.14011	2.70212	0.17738	1.42597e-06
map01230	Biosynthesis of amino acids	133	28	33	4814	406	788	2.49624	1.5158	2.56027e-06	0.00337987
map02030	Bacterial chemotaxis	38	10	1	4814	406	788	3.1203	0.160767	0.000693682	0.00818339
map03010	Ribosome	54	50		4814	406	788	10.9788	0	2.56938e-50	6.0587e-05
map03018	RNA degradation	16	4	2	4814	406	788	2.96429	0.763642	0.0318324	0.263529

### Sheet: Shown Fig 4d
	Locus	Log_AVG	6d_AVG	20d_AVG	T.test(log.vs.6d)	AVG(6d.vs.log)	T.test(log.vs.20d)	AVG(20d.vs.log)	Gene Symbol	COG Cat.	Functional description
KEGG map00970 tRNA charging	RPA0035	-0.0390471	0.219816	0.580896	0.485306	0.258863	0.0521318	0.619943	pheT	J	Phenylalanyl-tRNA synthetase, beta subunit
	RPA0037	-0.00762905	0.0302457	0.1775	0.783432	0.0378748	0.158376	0.185129	pheS	J	Phenylalanyl-tRNA synthetase alpha subunit
	RPA0287	-0.00369069	-0.0343369	0.231688	0.810219	-0.0306462	0.0296782	0.235378	leuS	J	Leucyl-tRNA synthetase
	RPA0455	-0.0031868	0.274669	0.437422	0.0873088	0.277856	0.0131067	0.440609	trpS	J	Tryptophanyl-tRNA synthetase
	RPA0622	-0.00435664	0.323373	0.663731	0.0458448	0.327729	0.000772306	0.668088	fmt	J	Modifies the free amino group of the aminoacyl moiety of methionyl-tRNA(fMet). The formyl group appears to play a dual role in the initiator identity of N-formylmethionyl-tRNA by (I) promoting its recognition by IF2 and (II) impairing its binding to EFTu-GTP (By similarity)
	RPA0756	-0.00970058	1.14239	1.17911	0.301748	1.15209	0.00155973	1.18881	RPA0756	H	K02433 aspartyl-tRNA(Asn) glutamyl-tRNA (Gln) amidotransferase subunit A EC 6.3.5.6 6.3.5.7
	RPA1045	-0.00138599	-0.418559	0.0168612	0.0227525	-0.417173	0.818692	0.0182472	sygA	J	glycyl-tRNA synthetase alpha subunit
	RPA1047	-0.000407766	-0.0210762	0.0473354	0.541614	-0.0206685	0.519419	0.0477432	sygB	J	Glycyl-tRNA synthetase beta subunit
	RPA1178	-0.00226719	0.2608	0.490711	0.0509157	0.263067	0.000562841	0.492978	RPA1178	J	histidyl-tRNA synthetase
	RPA1778	-0.0387039	-0.0451478	0.307892	0.878874	-0.00644391	0.252367	0.346596	RPA1778	J	K02433 aspartyl-tRNA(Asn) glutamyl-tRNA (Gln) amidotransferase subunit A EC 6.3.5.6 6.3.5.7
	RPA1997	-0.00160126	0.119732	0.00572914	0.576364	0.121333	0.919309	0.00733041	cysS	J	Cysteinyl-tRNA synthetase
	RPA2460	-0.022776	0.777308	0.920289	0.0113896	0.800084	0.00287678	0.943065	tyrS	J	Catalyzes the attachment of tyrosine to tRNA(Tyr) in a two-step reaction tyrosine is first activated by ATP to form Tyr- AMP and then transferred to the acceptor end of tRNA(Tyr) (By similarity)
	RPA2583	-0.00470419	0.47116	0.666646	0.0185886	0.475864	0.00101785	0.67135	valS	J	amino acids such as threonine, to avoid such errors, it has a posttransfer editing activity that hydrolyzes mischarged Thr-tRNA(Val) in a tRNA-dependent manner (By similarity)
	RPA2777	-0.00289581	0.740793	1.19125	0.00132774	0.743689	0.000197033	1.19414	metG	J	Is required not only for elongation of protein synthesis but also for the initiation of all mRNA translation through initiator tRNA(fMet) aminoacylation (By similarity)
	RPA2845	-0.00770263	-0.139893	-0.0537143	0.397528	-0.13219	0.669061	-0.0460116	serS	J	Catalyzes the attachment of serine to tRNA(Ser). Is also able to aminoacylate tRNA(Sec) with serine, to form the misacylated tRNA L-seryl-tRNA(Sec), which will be further converted into selenocysteinyl-tRNA(Sec) (By similarity)
	RPA2854	-0.00438315	0.250596	0.491995	0.0286554	0.254979	0.00220804	0.496378	argS	J	arginyl-tRNa synthetase
	RPA2905	-0.00109725	0.566399	0.748164	0.00726842	0.567497	0.000277269	0.749261	glnS	J	glutaminyl-tRNA synthetase
	RPA2906	-0.000646284	0.225519	0.305853	0.0529334	0.226166	0.00678152	0.306499	gltX	J	Catalyzes the attachment of glutamate to tRNA(Glu) in a two-step reaction glutamate is first activated by ATP to form Glu-AMP and then transferred to the acceptor end of tRNA(Glu) (By similarity)
	RPA2928	-0.000407067	0.233593	0.375424	0.0398804	0.234	0.00142897	0.375831	proS	J	Catalyzes the attachment of proline to tRNA(Pro) in a two-step reaction proline is first activated by ATP to form Pro- AMP and then transferred to the acceptor end of tRNA(Pro) (By similarity)
	RPA3043	-0.0226037	-0.2998	-0.053677	0.323221	-0.277196	0.804719	-0.0310734	aspS	J	Aspartyl-tRNA synthetase
	RPA3104	-0.00141666	0.378179	0.736378	0.0275751	0.379595	0.000892481	0.737795	gatB	J	Allows the formation of correctly charged Asn-tRNA(Asn) or Gln-tRNA(Gln) through the transamidation of misacylated Asp- tRNA(Asn) or Glu-tRNA(Gln) in organisms which lack either or both of asparaginyl-tRNA or glutaminyl-tRNA synthetases. The reaction takes place in the presence of glutamine and ATP through an activated phospho-Asp-tRNA(Asn) or phospho-Glu-tRNA(Gln) (By similarity)
	RPA3107	-0.00620505	0.124586	0.706627	0.305834	0.130791	0.0022737	0.712832	GatA2	J	Allows the formation of correctly charged Gln-tRNA(Gln) through the transamidation of misacylated Glu-tRNA(Gln) in organisms which lack glutaminyl-tRNA synthetase. The reaction takes place in the presence of glutamine and ATP through an activated gamma-phospho-Glu-tRNA(Gln) (By similarity)
	RPA3111	-0.0121402	-0.125127	0.0828046	0.442627	-0.112987	0.557416	0.0949448	gatC	J	Allows the formation of correctly charged Asn-tRNA(Asn) or Gln-tRNA(Gln) through the transamidation of misacylated Asp- tRNA(Asn) or Glu-tRNA(Gln) in organisms which lack either or both of asparaginyl-tRNA or glutaminyl-tRNA synthetases. The reaction takes place in the presence of glutamine and ATP through an activated phospho-Asp-tRNA(Asn) or phospho-Glu-tRNA(Gln) (By similarity)
	RPA3406	-0.0642275	0.80126	0.746817	0.0296688	0.865488	0.0513299	0.811045	thrS	J	Threonyl-tRNA synthetase
	RPA3440	-0.0363456	-1.1501	-2.05022	0.0803749	-1.11375	0.00870705	-2.01387	RPA3440	E	amidotransferase subunit A
	RPA3847	-0.00174603	-0.21864	-0.663778	0.459686	-0.216894	0.000445704	-0.662032	alaS	J	Catalyzes the attachment of alanine to tRNA(Ala) in a two-step reaction alanine is first activated by ATP to form Ala- AMP and then transferred to the acceptor end of tRNA(Ala). Also edits incorrectly charged Ser-tRNA(Ala) and Gly-tRNA(Ala) via its editing domain (By similarity)
	RPA4377	-0.0095075	0.443592	0.625847	0.0212458	0.4531	0.00423995	0.635355	ileS	J	amino acids such as valine, to avoid such errors it has two additional distinct tRNA(Ile)-dependent editing activities. One activity is designated as 'pretransfer' editing and involves the hydrolysis of activated Val-AMP. The other activity is designated 'posttransfer' editing and involves deacylation of mischarged Val-tRNA(Ile) (By similarity)
	RPA4685	-0.0664793	0.570982	0.928319	0.130064	0.637462	0.0168201	0.994798	lysS	J	lysyl-tRNA synthetase
Elongation factors	RPA0352	-0.318644	1.57919	2.0212	0.0776415	1.89783	0.0051219	2.33984	lepA	M	Required for accurate and efficient protein synthesis under certain stress conditions. May act as a fidelity factor of the translation reaction, by catalyzing a one-codon backward translocation of tRNAs on improperly translocated ribosomes. Back- translocation proceeds from a post-translocation (POST) complex to a pre-translocation (PRE) complex, thus giving elongation factor G a second chance to…
	RPA3253	-0.0766251	-0.295661	-0.797342	0.521863	-0.219036	0.152594	-0.720717	fusA, EF-G	J	Catalyzes the GTP-dependent ribosomal translocation step during translation elongation. During this step, the ribosome changes from the pre-translocational (PRE) to the post- translocational (POST) state as the newly formed A-site-bound peptidyl-tRNA and P-site-bound deacylated tRNA move to the P and E sites, respectively. Catalyzes the coordinated movement of the two tRNA molecules, the mRNA and…
	RPA4328	-4.63065e-05	-0.0605459	-0.819876	0.144912	-0.0604996	2.78442e-05	-0.81983	RPA4328	T	elongation factor G
	RPA2513	-0.00241263	-0.322677	-0.668113	0.00827735	-0.320264	0.00170865	-0.665701	efp	J	Involved in peptide bond synthesis. Stimulates efficient translation and peptide-bond synthesis on native or reconstituted 70S ribosomes in vitro. Probably functions indirectly by altering the affinity of the ribosome for aminoacyl-tRNA, thus increasing their reactivity as acceptors for peptidyl transferase (By similarity)
	RPA2921	-0.0826257	0.341275	0.684635	0.40224	0.4239	0.0818209	0.767261	tsf	J	Associates with the EF-Tu.GDP complex and induces the exchange of GDP to GTP. It remains bound to the aminoacyl-tRNA.EF- Tu.GTP complex up to the GTP hydrolysis stage on the ribosome (By similarity)
	RPA3283	-0.00928815	0.0164202	0.255409	0.867463	0.0257083	0.109151	0.264697	tuf, EF-Tu	J	This protein promotes the GTP-dependent binding of aminoacyl-tRNA to the A-site of ribosomes during protein biosynthesis (By similarity)
